# scValue: value-based subsampling of large-scale single-cell transcriptomic data for machine and deep learning tasks

**DOI:** 10.1101/2025.01.10.632338

**Authors:** Li Huang, Weikang Gong, Dongsheng Chen

## Abstract

Large single-cell RNA-sequencing (scRNA-seq) datasets offer unprecedented biological insights but pose major computational challenges for visualisation and analysis. Existing subsampling methods can improve efficiency yet may not guarantee downstream machine and deep learning (ML/DL) performance. Here, we propose scValue, a conceptually distinct approach that ranks individual cells by “data value” based on out-of-bag estimates from a random forest. scValue prioritises higher-value cells and allocates more representation to cell types displaying greater value variability, preserving essential biological signals in subsamples. We benchmarked scValue in automatic cell-type annotation tasks on four large datasets (human peripheral blood mononuclear cells, mouse brain cells, human cross-tissue atlas, and mouse aging cell atlas), paired with distinct ML/DL models (scANVI, scPoli, CellTypist, and ACTINN). Our method consistently outperformed existing subsampling methods, closely matching full-data performance in all annotation tasks. Furthermore, in two additional case studies of label transfer learning (via CellTypist) and cross-study label harmonisation (via CellHint), scValue better preserved T-cell annotations across human gut-colon datasets and more accurately reproduced T-cell subtype relationships in a human spleen dataset. Finally, using 16 public datasets ranging from tens of thousands to millions of cells, we compared subsampling quality of scValue and its counterparts on computational time, Gini coefficient, and Hausdorff distance. The method demonstrated fast execution, balanced cell-type representation, and near-random subsampling distributional characteristics. Overall, scValue provides an efficient and accurate solution for subsampling large scRNA-seq data for ML/DL tasks. It is implemented as an open-source Python package installable via pip, with source code available at https://github.com/LHBCB/scvalue.
