## Supplementary material for "scValue: value-based subsampling of large-scale single-cell transcriptomic data for machine and deep learning tasks": Tables S1-5

### Sheet: Table S1 PBMC
Table S1. the scANVI model evaluated on sketches of the PBMC dataset; the original query annotation ACC of the model trained on the full reference data was 0.8635±0.0050.
Method	Sketch Percentage
	0.02	0.04	0.06	0.08	0.1
scValue	0.7658±0.0148	0.8029±0.0160	0.8182±0.0085	0.8297±0.0086	0.8330±0.0103
Uniform	0.7575±0.0179	0.7742±0.0116	0.7664±0.0118	0.7846±0.0082	0.7769±0.0112
GeoSketch	0.4722±0.0613	0.5742±0.0566	0.7111±0.0125	0.7039±0.0197	0.7312±0.0160
Sphetcher	0.6874±0.0285	0.7156±0.0201	0.7228±0.0120	0.7413±0.0244	0.7385±0.0205
Hopper	0.5494±0.0732	0.5939±0.0466	0.6112±0.0337	0.6456±0.0240	0.6170±0.0232
KH	0.7572±0.0174	0.7686±0.0161	0.7923±0.0137	0.7674±0.0106	0.7999±0.0140
scSampler	0.5855±0.0475	0.5665±0.0225	0.6006±0.0250	0.5902±0.0222	0.6065±0.0190

### Sheet: Table S2 mBrain
Table S2. the scPoli model evaluated on sketches of the mBrain dataset; the original query annotation ACC of the model trained on the full reference data was 0.9320±0.0047.
Method	Sketch Percentage
	0.02	0.04	0.06	0.08	0.1
scValue	0.9033±0.0122	0.9169±0.0026	0.9199±0.0045	0.9318±0.0058	0.9328±0.0073
GeoSketch	0.6325±0.1072	0.8558±0.1113	0.8940±0.0811	0.9316±0.0027	0.9296±0.0026
Hopper	0.8426±0.0573	0.9164±0.0147	0.7489±0.1099	0.9338±0.0046	0.9008±0.0768
KH	0.7930±0.0891	0.7588±0.1153	0.7908±0.1184	0.9247±0.0032	0.9230±0.0039
Sphetcher	0.5456±0.0643	0.6848±0.1223	0.5724±0.0174	0.6542±0.0676	0.6722±0.0847
Uniform	0.6883±0.0654	0.7154±0.1026	0.9152±0.0018	0.9209±0.003	0.7840±0.1297
scSampler	0.5986±0.0908	0.7355±0.1322	0.9213±0.0135	0.9120±0.0375	0.8314±0.1303

### Sheet: Table S3 CxG_min
Table S3. the CellTypist model evaluated on sketches of the CxG_min dataset; the original query annotation ACC of the model trained on the full reference data was 0.6847±0.0045.
Method	Sketch Percentage
	0.02	0.04	0.06	0.08	0.1
scValue	0.4551±0.013	0.5120±0.0045	0.5394±0.003	0.5636±0.0045	0.5811±0.0052
GeoSketch	0.3722±0.0117	0.4404±0.0102	0.4599±0.0067	0.4938±0.0048	0.5465±0.0066
Hopper	0.3703±0.0115	0.4380±0.0082	0.4775±0.0084	0.5045±0.0085	0.5245±0.0069
KH	0.4363±0.0078	0.4792±0.0061	0.5140±0.0046	0.5301±0.0019	0.5484±0.0044
Sphetcher	0.4148±0.0081	0.4616±0.0080	0.4858±0.0056	0.5083±0.0055	0.5414±0.0068
Uniform	0.4171±0.0051	0.4928±0.0043	0.5132±0.0037	0.5401±0.0050	0.5615±0.0027
scSampler	0.3823±0.0124	0.4454±0.0066	0.4698±0.0066	0.4949±0.0061	0.5371±0.0071

### Sheet: Table S4 mACA
Table S4. the ACTINN model evaluated on sketches of the mACA dataset; the original query annotation ACC of the model trained on the full reference data was 0.7176±0.0046.
Methods	Sketch Percentage
	0.02	0.04	0.06	0.08	0.1
scValue	0.3512±0.0205	0.4823±0.0102	0.5366±0.0091	0.5656±0.0108	0.5901±0.0098
Uniform	0.3407±0.0103	0.4667±0.0159	0.5284±0.0084	0.5548±0.0102	0.5871±0.0129
GeoSketch	0.2664±0.0149	0.3827±0.0077	0.4369±0.0173	0.4645±0.0079	0.4973±0.0130
Sphetcher	0.1725±0.0142	0.2941±0.0109	0.3454±0.0125	0.3857±0.0169	0.4203±0.0100
Hopper	0.2416±0.0152	0.3904±0.0105	0.4608±0.0097	0.4813±0.0126	0.5107±0.0108
KH	0.3324±0.0135	0.4298±0.0142	0.4976±0.0118	0.5447±0.0058	0.5582±0.0140
scSampler	0.2821±0.0246	0.4011±0.0108	0.4572±0.0143	0.4859±0.0067	0.5215±0.0117

### Sheet: Table S5 Sketch Metrics
Table S5. We compared the quality of 10% sketches created by scValue against those of the six existing subsampling methods using 16 datasets of varying size (31k-4m cells), focusing on computation time, Gini coefficient, and Hausdorff distance. For the mEmbryo dataset (containing ~3.2 million cells), Sphetcher and KH did not complete their runs and thus no metrices were available in the table; si…
Dataset	Method	Computation time	Computation time rank	Gini coefficient	Gini coefficient rank	Hausdorff distance	Hausdorff distance rank
PBMC	scValue	3.0582	5	0.524177	1	16.0216	5
	Uniform	0.032939	1	0.546743	2	16.2002	6
	GeoSketch	1.09279	2	0.552482	4	14.3446	3
	Sphetcher	55	7	0.568407	5	16.3879	7
	Hopper	5.61972	6	0.569374	6	9.91452	1
	KH	3.02335	4	0.551644	3	15.6156	4
	scSampler	2.12095	3	0.572598	7	10.2748	2
mBrain	scValue	5.19949	2	0.612431	2	7.31985	5
	Uniform	0.0240276	1	0.665667	3	7.32717	6
	GeoSketch	8.10297	4	0.523763	1	6.3921	3
	Sphetcher	163	7	0.824383	7	7.16482	4
	Hopper	9.48256	5	0.695211	6	4.12823	1
	KH	18.4874	6	0.675882	5	7.3727	7
	scSampler	6.32427	3	0.667405	4	4.37876	2
CxG_min	scValue	10.1223	3	0.597734	1	29.676	5
	Uniform	1.13814	1	0.708149	7	30.7035	6
	GeoSketch	13.3754	4	0.680635	4	21.8332	2
	Sphetcher	236	7	0.689162	5	22.0492	3
	Hopper	7.82006	2	0.652361	2	13.1424	1
	KH	30.4453	6	0.698926	6	27.1067	4
	scSampler	19.2513	5	0.657475	3	56.0944	7
mTC	scValue	17.6072	4	0.524715	3	6.00538	4
	Uniform	0.0555832	1	0.57146	6	6.14914	6
	GeoSketch	17.9791	5	0.492004	1	5.99504	3
	Sphetcher	130	7	0.670711	7	6.09322	5
	Hopper	13.383	2	0.529523	4	5.08966	2
	KH	100.739	6	0.569951	5	6.14925	7
	scSampler	15.929	3	0.499105	2	5.06203	1
cMTG	scValue	11.1017	2	0.718777	4	46.9527	4
	Uniform	0.615965	1	0.753039	6	51.967	5.5
	GeoSketch	25.9905	4	0.610825	1	37.6251	2
	Sphetcher	298	7	0.899298	7	44.1226	3
	Hopper	21.9331	3	0.69768	3	21.8112	1
	KH	82.0048	6	0.752803	5	57.1699	7
	scSampler	56.7415	5	0.667994	2	51.967	5.5
PAC	scValue	13.3996	2	0.657616	1	57.737	4
	Uniform	0.751268	1	0.720007	4	62.1916	5.5
	GeoSketch	30.5151	4	0.690562	2	35.5558	2
	Sphetcher	312	7	0.87812	7	44.0899	3
	Hopper	18.1007	3	0.727743	6	22.4604	1
	KH	282.254	6	0.720918	5	65.0263	7
	scSampler	87.8398	5	0.701885	3	62.1916	5.5
gMTG	scValue	13.4134	2	0.657312	3	56.2316	6
	Uniform	0.742484	1	0.706119	5	60.8895	7
	GeoSketch	30.3214	4	0.610086	1	35.0978	2
	Sphetcher	287	7	0.846774	7	44.0018	3
	Hopper	17.4803	3	0.672065	4	21.4302	1
	KH	180.325	6	0.710613	6	55.5025	5
	scSampler	87.026	5	0.641123	2	54.2774	4
Liver	scValue	15.5533	2	0.577425	1	16.5304	5
	Uniform	0.137615	1	0.696797	6	18.5627	6
	GeoSketch	18.568	3	0.622543	2	14.6002	3
	Sphetcher	292	6	0.866284	7	26.8399	7
	Hopper	24.1212	4	0.694155	5	8.41198	2
	KH	394.538	7	0.693677	4	15.3512	4
	scSampler	60.4745	5	0.636582	3	8.22059	1
GSCL	scValue	22.275	2	0.367074	1	10.5512	6
	Uniform	1.18131	1	0.447524	6	10.8609	7
	GeoSketch	42.9826	4	0.390698	4	9.89	3
	Sphetcher	333	6	0.454786	7	10.0798	4
	Hopper	32.3618	3	0.390675	3	6.69822	1
	KH	485.975	7	0.446536	5	10.3818	5
	scSampler	69.9529	5	0.370932	2	6.71682	2
Spleen	scValue	23.332	2	0.571742	1	31.3364	4
	Uniform	0.134805	1	0.68721	7	41.3595	7
	GeoSketch	50.2375	4	0.659428	3	16.5124	3
	Sphetcher	333	6	0.663417	4	39.7043	5
	Hopper	32.772	3	0.631597	2	10.1281	1
	KH	524.908	7	0.671589	6	40.2324	6
	scSampler	117.353	5	0.666119	5	10.238	2
T&ILC	scValue	21.3872	2	0.334532	4	14.0501	5
	Uniform	0.508526	1	0.357419	7	14.3303	6
	GeoSketch	61.8568	4	0.349934	5	13.2311	4
	Sphetcher	326	6	0.299827	1	11.9971	3
	Hopper	38.737	3	0.306538	2	9.24439	1
	KH	625.031	7	0.352912	6	14.5102	7
	scSampler	85.3613	5	0.323354	3	9.2764	2
mACA	scValue	59.1391	3	0.55983	1	43.7135	7
	Uniform	1.32539	1	0.798611	6	36.5662	5
	GeoSketch	102.048	4	0.786399	3	18.4095	3
	Sphetcher	330	5	0.793682	4	37.0538	6
	Hopper	52.8119	2	0.794713	5	8.18767	1
	KH	1868.42	7	0.783295	2	36.0512	4
	scSampler	556.324	6	0.800141	7	8.5561	2
Gut	scValue	57.5982	2	0.566756	1	14.8138	7
	Uniform	0.148138	1	0.728142	7	12.9361	6
	GeoSketch	212.316	4	0.653924	5	11.1547	3
	Sphetcher	416	6	0.624798	2	11.608	4
	Hopper	95.7078	3	0.639403	3	6.22335	1
	KH	5707.71	7	0.710057	6	12.5748	5
	scSampler	396.05	5	0.63977	4	6.34926	2
mCNS	scValue	279.888	2	0.590902	1	9.14244	6
	Uniform	10.5324	1	0.721625	4	8.77664	4
	GeoSketch	1242.71	4	0.714861	3	8.2931	3
	Sphetcher	2995	5	0.709448	2	8.97494	5
	Hopper	295.62	3	0.774509	7	6.94517	2
	KH	62784.2	7	0.724166	5	9.40496	7
	scSampler	22172.9	6	0.76667	6	6.25198	1
mEmbryo	scValue	447.935	2	0.289197	1	8.04712	5
	Uniform	12.561	1	0.382771	5	7.87832	4
	GeoSketch	5945.76	4	0.293905	2	7.22278	3
	Hopper	789.658	3	0.358518	4	5.94491	2
	scSampler	70485.4	5	0.351727	3	5.54143	1
Fetal	scValue	1492.95	2	0.719797	1	4.42591	4
	Uniform	8.25815	1	0.814449	2	4.39887	3
	GeoSketch	12323.6	4	0.82053	3	4.12546	1
	Sphetcher	10501	3	0.832771	4	4.33326	2
